# Altered virome structrue and function characterization in *Helicobacter pylori*-driven colorectal carcinogenesis and *H. pylori* eradication

**DOI:** 10.1101/2022.07.03.498559

**Authors:** Shiqi Luo, Jinling Xue, Jinlong Ru, Mohammadali Khan Mirzaei, Anna Ralser, Raquel Mejías-Luque, Markus Gerhard, Li Deng

**Affiliations:** Institute of Virology, Helmholtz Centre Munich – German Research Center for Environmental Health, 85764 Neuherberg, Germany; Chair of Prevention of Microbial Diseases, School of Life Sciences Weihenstephan, Technical University of Munich, Freising, Germany; Institute for Medical Microbiology, Immunology and Hygiene, Technical University of Munich, Munich, 81675, Germany; German Center for Infection Research (DZIF), Munich Partner Site, Munich, 81675, Germany

## Abstract

The understanding of gut virome and its role in *Helicobacter pylori*-driven colorectal cancer (CRC), as well as the long-term impact of *H. pylori* eradication via antibiotic treatment on it could contribute to better understanding the mechanisms of the disruption of gut bacteriome homeostasis involved in *H. pylori*-driven colorectal carcinogenesis and antibiotic therapy for *H. pylori* eradication. In the dynamic analysis of viral genome shotgun metagenomic of samples from lower gastrointestinal tract of the *Apc^+/1638N^* and C57BL/6 mice with *H. pylori* infection and eradication, stable viral abundance and replacement of bursted unique viral contigs in infected and uninfected *Apc^+/1638N^* mice were observed. Temperate phages, which encoding comprehensive microbial functional genes and targeting various susceptible hosts, were expanded extremely prior to cancer exacerbation. In addition, short-term antibiotic exposure for *H. pylori* eradication was able to alter the gut virome and thrive the antibiotic resistance genes (ARGs) in the viral genome for at least 6 months. Collectively, these results point toward a potential role of the altered, but dynamically balanced gut virome, characterized by the expanded temperate phages, in contributing to the *H. pylori*-driven CRC, and indicate that viral genome may act as ARG reservoir for the antibiotic resistance of bacteria after the antibiotics therapy to *H. pylori* eradication.
