## Supplementary material for "Altered virome structrue and function characterization in *Helicobacter pylori*-driven colorectal carcinogenesis and *H. pylori* eradication": Table S1

### Sheet: Sheet1
Table S1. Relative number of tVCs carrying ARG (%)
		Control			PMSS1			ABX			PMSS1+ABX
		Cecum	Stool	Intestinal wash	Cecum	Stool	Intestinal wash	Cecum	Stool	Intestinal wash	Cecum	Stool	Intestinal wash
C57BL/6	4 week pe	5.57117	5.97403	5.87807	5.61206	5.6432	5.64866	6.07362	6.64969	8.13798	6.91616	6.13243	6.76426
	12 week pe	5.89327	5.85804	6.01104	5.66499	5.24369	6.08951	6.42361	6.33614	6.70085	5.96281	5.83664	6.21555
	24 week pe	5.81345	5.87689	6.1762	5.97643	6.13363	5.70196	5.7331	6.00131	6.67232	6.75325	5.70732	7.49812
Apc +/1638N	24 week pe	8.84422	8.28141	7.72262	8.30904	8.23283	10.1201	8.35862	8.64393	8.39012	8.21989	7.91139	9.6788
