## Supplementary material for "Altered virome structrue and function characterization in *Helicobacter pylori*-driven colorectal carcinogenesis and *H. pylori* eradication": Table S2

### Sheet: Sheet1
Table S2. Relative abundance of tVCs carrying ARG (%)
		Control			PMSS1			ABX			PMSS1+ABX
		Cecum	Stool	Intestinal wash	Cecum	Stool	Intestinal wash	Cecum	Stool	Intestinal wash	Cecum	Stool	Intestinal wash
C57BL/6	4 week pe	6.1137	6.2296	2.8019	7.43365	8.5457	3.11097	4.25044	6.09484	1.20241	19.6047	12.5739	5.43865
	12 week pe	31.2849	20.0821	10.5447	14.2882	17.8045	3.93012	7.30234	6.70886	3.67048	18.6993	18.9825	3.59414
	24 week pe	20.7981	24.0099	4.9006	4.05425	6.59954	2.39894	9.81687	11.3539	5.55696	10.848	9.41057	5.0872
Apc +/1638N	24 week pe	4.22334	6.43144	5.74209	1.46306	1.96429	6.21664	2.50731	2.93453	6.58078	7.22342	8.71575	0.799739
