## Supplementary material for "Altered virome structrue and function characterization in *Helicobacter pylori*-driven colorectal carcinogenesis and *H. pylori* eradication": Table S3

### Sheet: Sheet1
Table S3. Relative abundance of tVCs carrying AsRG (%)
		Control			PMSS1			ABX			PMSS1+ABX
		Cecum	Stool	Intestinal wash	Cecum	Stool	Intestinal wash	Cecum	Stool	Intestinal wash	Cecum	Stool	Intestinal wash
C57BL/6	4 week pe	0.156385	0.147002	0.0392402	0.0475854	0.035821	0.0204535	0.0556822	0.0614519	0.0744972	0.31658	0.381576	0.0651124
	12 week pe	0.254069	0.0968729	0.0144314	0.352085	0.549943	0.0151978	0.152669	0.108114	0.0886316	0.206073	0.0908898	0.0352803
	24 week pe	0.0550171	0.0672836	0.0610916	0.0553005	0.0863717	0.165458	0.0608718	0.154476	0.152453	0.199128	0.111111	0.454114
Apc +/1638N	24 week pe	0.00766439	0.002141	0.006676	0.001624	0.00313	0.000187	0.0145882	0.0075385	0.00784059	0.0182285	0.003996	0.006066
